# Su*p4h5*-L19 activation tagging line partially restores root hair growth in *p4h5* mutant by introducing small transcriptomic changes in *Arabidopsis thaliana*

**DOI:** 10.1101/2024.06.14.599040

**Authors:** Tomás Urzúa Lehuedé, Gerardo Núñez-Lillo, Juan Salgado Salter, Romina Acha, Miguel Angel Ibeas, Claudio Meneses, José M. Estevez

## Abstract

An specific group of 2-oxoglutarate (2OG) dioxygenases named as Prolyl 4-Hydroxylases (P4H) produce trans-4-hydroxyproline (Hyp/O) from peptidyl-proline, catalyzing proline hydroxylation of cell wall glycoproteins EXT, AGPs, and HRGPs in plant cells, a crucial modification for *O*-glycosylation. Out of the Arabidopsis thaliana 13 P4Hs, P4H5 regulate root hair cell elongation and T-DNA insertional *p4h5* mutant has arrested cell elongation and shortened root hairs. P4H5 selectively hydroxylates EXT proline units indicating that EXT proline hydroxylation as an essential modification for root hair growth. In this work, we isolate an activation-tagging line called Su*p4h5*-L19/*p4h5* (*p4h5*-L19) that partially suppressed root hair phenotype in the *p4h5* mutant background. The T-DNA insertion site was mapped by Thermal Asymmetric Interlaced PCR (TAIL-PCR) followed by PCR product sequencing and the T-DNA is inserted at the beginning of the sixth exon of the AT3G17750 gene, an uncharacterized cytosolic kinase. By analyzing expression changes and mutants analysis in this loci, no clear direct effect was detected. By RNA-seq analysis, it become clear that *p4h5*-L19 may largely reverse the genetic alterations caused by the *p4h5* mutant in Wt Col-0, particularly at 10°C where there is an increase in root hair growth, with a total of 14 genes that have been activated and 83 genes that have been suppressed due to the enhancer of the activation tagging L19 in *p4h5* L19 compared to *p4h5*. Among these genes, 3 of them, Tonoplast Intrinsic Proteins (TIPs), were identified to be root hair specific (TIP1;1, TIP2;2, and TIP2;3) and the corresponding mutants for two of them (TIP1;1 and TIP2;3) showed reduced root hair growth response at low temperature. This study unmasked new components of the root hair growth response at low temperature that works independently of the *O*-glycosyated EXTs in the cell walls.
