## Supplementary Table S1 for "Su*p4h5*-L19 activation tagging line partially restores root hair growth in *p4h5* mutant by introducing small transcriptomic changes in *Arabidopsis thaliana*"

### Sheet: p4h5_L19_24h
GeneID	Symbol	Description	RHG list	logFC	logCPM	PValue	FDR	X	Basal at 22 ºC									24h at 10 ºC									X
								X	Col-0_1	Col-0_2	Col-0_3	p4h5_1	p4h5_2	p4h5_3	p4h5-L19_1	p4h5-L19_2	p4h5-L19_3	Col-0_1	Col-0_2	Col-0_3	p4h5_1	p4h5_2	p4h5_3	p4h5-L19_1	p4h5-L19_2	p4h5-L19_3	X
AT1G58330	ZW2	transcription factor-like protein	---	3.14942	-0.566949	2.60738e-06	0.00117506	X	0	0	0.101421	0	0	0	0	0	0	0.121357	0.784957	0.7105	0	0.105664	0.595077	2.42869	1.55324	2.70777	X
AT5G10760	---	Eukaryotic aspartyl protease family protein	---	2.60309	1.12988	0.000135722	0.0222889	X	0.210271	0.0944434	0.101421	0.90249	0.458149	1.04287	0.446441	0.809464	0.481363	2.66986	1.39548	11.165	0.204133	0.950974	1.19015	5.51975	4.65973	4.27542	X
AT5G24640	---	hypothetical protein	---	1.7814	2.44539	1.16719e-05	0.00363984	X	1.7873	0.755547	2.33268	2.43672	1.46608	0.730009	1.89738	0.708281	1.34782	11.1649	15.7864	5.9885	3.06199	4.12089	3.96718	11.1499	11.261	16.1041	X
AT4G21323	---	Subtilase family protein	---	1.64044	1.12884	1.5989e-05	0.00448464	X	1.4719	1.41665	2.23126	1.71473	1.92423	2.08574	2.1206	2.12484	1.73291	1.82036	2.44209	3.3495	1.32686	0.633983	0.793436	3.31185	2.42694	2.9928	X
AT2G17720	P4H5	2-oxoglutarate (2OG) and Fe(II)-dependent oxygenase superfamily protein	RHG	1.57726	5.37255	4.14658e-18	4.83491e-14	X	65.3943	70.2659	65.6194	12.5446	9.5295	8.0301	41.2958	42.3957	35.8134	73.4211	83.9904	99.47	10.9211	12.9966	9.81877	29.0339	38.8311	32.6357	X
AT3G11110	---	RING/U-box superfamily protein	---	1.55127	0.579678	4.68573e-05	0.0101177	X	0	0.0944434	0.405684	0	0.274889	0.104287	0	0.202366	0.38509	3.03393	3.13983	2.9435	0.714464	1.1623	1.48769	3.53264	2.91233	3.56285	X
AT2G39510	UMAMIT14	nodulin MtN21 /EamA-like transporter family protein	---	1.40118	6.63644	1.0088e-08	1.96043e-05	X	100.93	110.499	101.624	84.0219	125.075	93.5454	75.5602	154.709	87.0304	154.973	84.6009	140.172	39.1935	43.4278	47.8045	99.797	111.931	132.966	X
AT5G45095	---	hypothetical protein	---	1.40072	2.13655	8.51487e-05	0.0152744	X	4.62596	3.30552	3.75258	3.06847	5.2229	3.12861	6.36179	5.16033	6.73908	3.88343	2.96539	5.1765	1.02066	3.27558	1.88441	5.85093	4.17434	6.41313	X
AT5G13170	SAG29	senescence-associated gene 29	---	1.27796	2.48882	1.47945e-07	0.000191671	X	3.15406	1.98331	1.927	0.812241	2.01586	1.35573	2.90187	2.32721	1.73291	7.28143	9.85557	9.0335	5.71572	4.9662	5.15733	13.4682	13.1055	11.8287	X
AT2G18193	---	P-loop containing nucleoside triphosphate hydrolases superfamily protein	---	1.18536	6.90469	3.80477e-09	1.10909e-05	X	96.5144	94.2545	100.711	90.249	89.3391	75.6081	72.3235	90.0528	78.4621	176.089	215.95	120.582	73.794	95.0974	91.9394	139.429	223.473	230.445	X
AT5G59320	LTP3	lipid transfer protein 3	---	1.06203	4.492	2.19078e-05	0.00580556	X	31.856	23.422	33.5703	27.526	29.2299	33.4761	22.4337	32.1762	33.3103	11.4076	10.9894	15.834	10.0025	9.40407	11.604	28.3715	13.3967	23.2298	X
AT1G05680	UGT74E2	Uridine diphosphate glycosyltransferase 74E2	---	1.02226	7.66459	3.23145e-07	0.000313989	X	80.0081	68.4714	90.7718	73.3725	52.8704	58.505	77.904	56.966	62.0958	353.149	480.045	345.1	206.991	205.199	198.657	293.099	408.988	538.988	X
AT1G64900	CYP89A2	cytochrome P450, family 89, subfamily A, polypeptide 2	---	0.995624	5.2566	2.84522e-09	1.10909e-05	X	23.6555	21.9109	23.2254	24.9087	24.007	26.8018	25.782	20.439	24.2607	45.6303	62.3605	45.5735	45.0113	31.2765	29.6547	70.7632	69.7018	70.8295	X
AT2G03760	SOT12	sulfotransferase 12	---	0.923226	7.242	0.000204214	0.0297642	X	107.869	76.9714	76.0657	85.2853	82.8333	61.425	84.4891	106.95	67.4871	212.011	324.449	205.842	124.521	167.583	132.702	181.821	378.02	245.552	X
AT3G28510	---	P-loop containing nucleoside triphosphate hydrolases superfamily protein	---	0.894171	8.60994	7.06861e-05	0.0139695	X	16.7165	18.322	14.706	51.442	70.4633	39.5248	37.7243	58.9897	72.1081	588.703	601.713	873.002	563.202	452.664	589.523	1051.4	851.662	1080.83	X
AT1G52800	---	2-oxoglutarate (2OG) and Fe(II)-dependent oxygenase superfamily protein	---	0.892143	4.07055	7.60963e-05	0.014311	X	9.14678	14.7332	12.9819	15.5228	19.5171	22.526	18.7505	23.2721	25.801	15.0483	15.6119	10.6575	11.4314	10.2494	11.7032	23.6245	16.309	22.2322	X
AT1G17180	GSTU25	glutathione S-transferase TAU 25	---	0.678673	9.51913	9.41896e-06	0.00323015	X	267.465	253.392	343.513	289.338	274.706	208.991	263.177	259.332	280.538	1171.82	1550.46	1184.81	841.741	919.909	875.358	1330.92	1385.4	1504.81	X
AT3G22550	---	NAD(P)H-quinone oxidoreductase subunit, putative (DUF581)	---	0.580147	7.12077	0.000191811	0.0292026	X	72.7537	80.4658	66.735	86.6391	113.804	90.834	91.5205	99.8676	80.3876	214.923	218.392	199.448	156.468	143.597	135.578	272.455	189.301	189.401	X
AT4G15920	SWEET17	Nodulin MtN3 family protein	---	-0.547122	5.48727	0.000250139	0.0347217	X	50.3599	55.816	57.81	58.1204	49.9382	60.4864	63.8411	59.9003	47.6549	31.0674	34.3637	33.495	41.9493	34.7634	42.1513	29.6962	26.5993	24.94	X
AT2G03440	NRP1	nodulin-related protein 1	---	-0.629938	7.63478	6.51143e-05	0.0130902	X	225.095	239.697	237.224	289.79	244.193	220.88	305.031	229.786	246.747	152.91	136.67	109.925	178.31	196.006	193.598	138.546	101.64	126.98	X
AT2G35270	GIK	Putative AT-hook DNA-binding family protein	---	-0.632768	5.9833	0.000269665	0.0361413	X	60.8734	56.3827	65.2137	83.8414	68.5391	63.4065	84.8239	56.4601	66.5243	65.4115	55.3831	47.6035	83.082	63.5039	72.401	53.4312	40.5785	47.3147	X
AT5G15180	---	Peroxidase superfamily protein	---	-0.646551	5.52413	6.35418e-05	0.0129982	X	42.5799	39.5718	46.3494	78.3362	55.8942	55.2721	61.6089	51.4009	52.3723	33.7373	35.7591	30.5515	42.2555	47.5487	56.929	32.1249	31.7444	29.7854	X
AT1G75820	CLV1	Leucine-rich receptor-like protein kinase family protein	---	-0.669557	7.22091	1.55527e-06	0.000863543	X	194.816	192.381	201.726	192.05	171.256	218.69	200.564	181.421	179.645	95.9935	94.5437	88.711	132.482	162.617	115.742	94.4981	84.7488	78.8103	X
AT4G14040	SBP2	selenium-binding protein 2	---	-0.673749	6.1299	2.9479e-05	0.00706685	X	75.6975	71.0214	85.3965	60.8279	65.2404	86.871	82.0336	65.263	67.3908	64.562	59.5695	52.4755	95.33	90.2368	72.7978	56.5222	47.471	58.1457	X
AT2G36830	GAMMA-TIP	gamma tonoplast intrinsic protein TIP1:1	RHG	-0.682631	10.9815	3.54419e-05	0.00794716	X	3142.5	2870.42	2691.21	3524.5	2706.84	2582.25	3166.83	2756.93	2778.04	1137.6	1139.76	898.275	1622.75	1130.81	1554.94	942	761.671	980.924	X
AT5G25810	tny	Integrase-type DNA-binding superfamily protein	---	-0.697917	6.61319	0.000291923	0.0382452	X	136.886	103.227	149.393	136.005	91.9963	108.98	141.522	94.2013	120.726	87.8626	59.9184	62.321	99.5147	82.946	105.13	57.0742	58.1495	62.1361	X
AT3G51600	LTP5	lipid transfer protein 5	---	-0.731195	5.48568	4.774e-06	0.00179564	X	54.2499	46.1828	46.1465	55.7739	52.1374	41.9234	54.8007	44.8241	49.2915	35.679	36.893	33.292	62.2605	53.1489	41.3579	32.2353	31.7444	30.3555	X
AT3G63540	---	thylakoid lumenal protein (Mog1/PsbP/DUF1795-like photosystem II reaction center PsbP family protein)	---	-0.73552	4.84766	0.000171752	0.0267016	X	47.4161	46.3717	49.5949	40.1608	37.385	40.7762	53.0149	32.8845	40.627	11.5289	10.5533	11.165	17.8616	20.4988	19.1416	14.3513	8.73699	11.5436	X
AT5G59680	---	Leucine-rich repeat protein kinase family protein	---	-0.739883	5.93722	0.000192847	0.0292026	X	69.4945	54.5883	59.1284	69.4015	35.644	45.1563	74.2209	54.74	57.2822	66.3823	58.6101	56.1295	87.8791	82.6291	78.7485	40.7357	52.3249	56.2931	X
AT3G13760	---	Cysteine/Histidine-rich C1 domain family protein	---	-0.744755	5.51676	9.53659e-05	0.0165965	X	74.1205	69.6992	66.9379	75.2677	57.4519	71.4366	78.2389	73.2565	57.571	16.8686	21.9788	17.052	25.3125	37.2993	24.6957	14.7929	20.1922	16.9592	X
AT1G12010	---	2-oxoglutarate (2OG) and Fe(II)-dependent oxygenase superfamily protein	---	-0.768696	5.78747	6.50657e-06	0.00237083	X	74.0154	86.2268	84.078	82.0364	75.5946	75.7123	79.6898	68.1973	58.2449	33.1305	24.3337	30.653	35.9274	56.4244	44.8291	25.6116	28.8321	25.9376	X
AT1G07560	---	Leucine-rich repeat protein kinase family protein	---	-0.769744	5.19592	0.000372503	0.0459244	X	43.7364	41.0829	38.4386	38.0851	32.7118	34.4147	54.6891	40.4732	36.391	29.4898	37.0674	21.315	47.5629	49.979	33.5227	20.4231	32.0356	24.2274	X
AT2G47400	CP12-1	CP12 domain-containing protein 1	---	-0.781197	6.54148	0.000361766	0.0453569	X	147.926	165.37	152.943	185.191	145.325	137.555	218.087	130.02	124.48	24.7569	17.5307	17.1535	44.8071	41.1032	43.7382	32.5665	19.5126	23.3723	X
AT4G30640	---	RNI-like superfamily protein	---	-0.821124	3.32555	0.000360999	0.0453569	X	13.3522	13.411	13.5904	13.7179	13.0114	11.7844	12.612	13.5585	14.3446	6.31057	7.5007	7.917	5.81778	7.18514	9.22369	4.19501	5.14512	2.9928	X
AT1G79040	PSBR	photosystem II subunit R	---	-0.826638	5.928	0.000266373	0.0361413	X	89.7857	83.6768	125.356	95.2127	69.0889	106.477	103.463	70.5245	93.0955	24.5141	15.9608	22.736	37.5604	38.8843	45.7217	21.4166	17.8623	29.928	X
AT2G01530	MLP329	MLP-like protein 329	---	-0.850083	9.07005	7.6033e-05	0.014311	X	1010.77	833.652	940.68	1188.13	743.026	830.854	1354.39	808.249	831.987	114.682	103.963	78.561	150.956	200.867	182.094	113.376	84.6517	98.1922	X
AT1G54780	TLP18.3	thylakoid lumen 18.3 kDa protein	---	-0.852508	4.27614	0.000347963	0.0450806	X	32.0663	37.0218	30.5277	26.9845	31.429	28.2618	37.7243	30.8608	24.8383	4.85428	6.27965	5.075	8.57357	13.4193	8.82698	6.95488	4.56265	5.55805	X
AT1G78020	---	senescence-associated family protein, putative (DUF581)	---	-0.854223	6.35782	7.35965e-08	0.000107267	X	77.59	108.61	117.953	98.6422	112.063	113.569	117.972	118.182	115.912	54.1253	47.2718	36.8445	70.732	80.7271	75.7731	43.1644	41.8405	40.6165	X
AT5G66570	PSBO1	PS II oxygen-evolving complex 1	---	-0.854781	7.62501	8.48286e-06	0.00299728	X	324.974	321.107	339.05	321.648	266.734	317.137	404.811	259.332	271.681	73.9065	52.8538	63.6405	123.602	105.03	113.461	76.6141	45.6265	67.1241	X
AT5G45380	DUR3	urea-proton symporter DEGRADATION OF UREA 3 (DUR3)	---	-0.867281	5.07369	3.30102e-05	0.00754703	X	38.5847	28.8052	34.5846	42.0561	30.4211	31.7032	47.0996	31.8726	26.2824	35.4363	29.9156	27.9125	48.2774	37.2993	42.0521	21.9686	20.9688	27.2202	X
AT1G65845	---	transmembrane protein	RHG	-0.89233	5.63044	3.95788e-07	0.000329635	X	77.8002	59.8771	67.9521	70.304	63.5911	66.2222	93.1947	64.6559	58.9188	30.7034	26.4269	25.4765	40.8265	40.8919	36.5972	24.6181	19.1243	19.952	X
AT1G67740	PSBY	photosystem II BY	---	-0.89398	5.39049	8.87076e-05	0.0156717	X	57.2988	75.1769	65.8222	51.5322	52.5039	56.1064	60.3812	56.5613	37.9314	20.1453	18.4901	22.0255	55.1158	34.2351	25.39	23.1829	19.8038	18.6693	X
AT4G22212	---	defensin-like protein	---	-0.916169	6.59289	2.92542e-06	0.00121439	X	108.184	130.237	173.734	137.179	126.083	143.082	114.066	158.857	143.157	51.5768	35.3231	44.5585	68.0783	70.2664	101.163	42.0605	38.8311	46.1746	X
AT2G18650	MEE16	RING/U-box superfamily protein	---	-0.922609	2.68752	0.000233128	0.0332034	X	8.3057	7.46103	7.40373	7.03943	7.60527	6.67437	9.15205	8.49937	9.72353	3.88343	4.88418	3.3495	5.10332	6.33983	6.74421	2.53908	4.17434	2.70777	X
AT4G19840	PP2-A1	phloem protein 2-A1	---	-0.933538	6.59588	2.72097e-06	0.00117506	X	129.317	173.681	148.683	185.552	165.667	138.91	169.983	141.555	155.962	35.1936	32.7065	30.1455	38.2749	60.4397	51.0774	34.8848	19.998	23.5148	X
AT1G49860	GSTF14	glutathione S-transferase (class phi) 14	---	-0.944315	8.11549	2.96977e-05	0.00706685	X	363.664	370.124	305.176	278.238	307.785	351.239	345.881	434.277	261.091	179.851	223.625	202.087	335.186	355.242	207.583	130.708	213.183	122.42	X
AT1G31330	PSAF	photosystem I subunit F	---	-0.954061	6.30091	5.29322e-05	0.0112216	X	103.874	144.876	130.225	137.72	119.76	129.524	159.826	101.082	106.092	29.9752	19.3623	25.172	62.0563	34.4464	39.6718	28.9235	18.0564	23.3723	X
AT1G13300	HRS1	myb-like transcription factor family protein	---	-0.961718	7.66165	1.11549e-05	0.00361294	X	273.668	298.913	207.71	425.073	324.461	231.204	407.713	294.948	259.262	109.1	101.172	68.614	135.34	150.254	135.678	68.4449	70.3813	77.5277	X
AT1G14200	---	RING/U-box superfamily protein	---	-0.962135	5.57154	3.67853e-05	0.00809276	X	52.1472	50.7161	57.5057	67.055	76.4193	50.0577	74.1093	64.7571	70.9529	28.2762	40.905	22.0255	45.9299	55.5791	28.167	25.0597	21.8425	19.5244	X
AT4G34560	---	transmembrane protein	---	-0.983115	5.32583	0.000129907	0.0216387	X	59.4015	69.5103	61.5625	63.9866	75.7779	50.9963	75.0022	73.3576	51.1207	12.0144	11.3383	8.0185	16.5347	33.8124	19.2408	12.9162	13.8821	8.1233	X
AT4G02770	PSAD-1	photosystem I subunit D-1	---	-0.98428	5.6895	0.00014855	0.0237272	X	92.4141	101.999	92.8002	86.2781	80.8175	89.2696	111.052	72.8517	68.5461	10.0726	6.19244	12.0785	28.8848	17.1175	19.9351	15.0137	7.28082	11.1161	X
AT1G27020	---	plant/protein	---	-1.0259	5.63297	3.7886e-09	1.10909e-05	X	77.0643	76.7825	83.2666	80.1411	71.7461	74.878	82.3685	77.5061	63.3473	22.9365	21.281	17.864	23.6794	37.9333	31.5391	15.7865	13.6879	16.3891	X
AT5G01530	LHCB4.1	light harvesting complex photosystem II	---	-1.03474	6.69114	2.09637e-05	0.00568456	X	157.598	176.42	177.081	161.456	144.042	177.496	216.301	118.688	141.521	32.5237	21.7171	32.48	90.2267	53.3602	56.4331	42.2813	24.1723	31.2106	X
AT4G20820	---	FAD-binding Berberine family protein	---	-1.05302	5.77623	9.88074e-05	0.0169426	X	118.908	95.4823	76.37	110.736	99.8765	74.9823	136.053	101.992	68.4498	8.13093	6.97739	7.105	14.6976	22.929	13.786	10.1563	8.83407	5.55805	X
AT1G80920	J8	Chaperone DnaJ-domain superfamily protein	RHG	-1.09062	7.51993	1.01073e-05	0.00336718	X	322.345	318.841	279.313	374.895	272.69	241.946	499.903	312.858	301.429	36.1644	35.1486	26.0855	45.4195	90.2368	52.6643	33.7809	29.4145	25.0825	X
AT1G22710	SUC2	sucrose-proton symporter 2	---	-1.09143	6.38771	2.06023e-06	0.00106165	X	131.209	131.087	134.89	146.384	117.195	114.507	141.41	121.015	108.595	27.9121	26.3397	19.285	51.0332	91.0822	50.0856	40.8461	26.211	22.9448	X
AT2G41480	---	peroxidase superfamily protein	---	-1.13171	4.55332	1.51028e-06	0.000863543	X	21.6579	30.033	29.5135	55.1422	42.6995	38.2733	38.7288	38.7531	40.8196	8.37364	5.05861	5.887	16.5347	10.1437	16.0671	7.39646	6.21297	5.84308	X
AT1G03130	PSAD-2	photosystem I subunit D-2	---	-1.17559	2.99655	3.22634e-05	0.00752383	X	11.9854	12.2776	9.73641	10.0176	11.8202	11.993	14.5093	9.10647	10.0123	2.18443	3.75035	2.3345	8.67564	5.60018	6.14913	2.87027	3.4948	2.56525	X
AT5G61590	---	Integrase-type DNA-binding superfamily protein	---	-1.20007	6.59996	5.48109e-05	0.0114124	X	201.86	210.42	142.395	188.53	167.133	121.39	258.266	190.123	118.415	12.8639	10.1172	10.0485	22.0463	38.4616	15.472	11.7019	11.1639	10.1185	X
AT2G30570	PSBW	photosystem II reaction center W	---	-1.20293	4.83815	2.09417e-06	0.00106165	X	35.5358	53.7383	52.3332	45.305	42.5162	47.5549	46.4299	39.259	44.1891	6.796	5.58191	10.962	23.2711	18.3855	13.6868	9.16278	5.6305	9.40593	X
AT1G08380	PSAO	photosystem I subunit O	---	-1.20577	4.20516	0.00023701	0.0332956	X	26.1787	32.583	35.2945	33.3921	28.7718	34.1018	39.5101	21.4508	30.7109	4.12614	2.006	4.9735	9.79837	6.97381	6.74421	4.19501	1.7474	4.41794	X
AT3G51910	HSFA7A	heat shock transcription factor A7A	---	-1.2117	7.04861	0.000388241	0.0471551	X	218.577	290.224	190.976	246.651	249.325	165.295	280.923	261.558	188.983	26.8199	37.6779	16.443	40.3162	79.3535	22.6129	23.5141	17.3769	20.522	X
AT2G31085	CLE6	CLAVATA3/ESR-RELATED 6	---	-1.21621	4.56062	8.6051e-07	0.000627097	X	24.7068	30.2219	23.4282	41.4243	39.1259	20.6488	39.2869	36.0211	27.7265	13.592	11.5999	8.323	21.3319	23.6687	27.5719	11.2603	9.70777	10.261	X
AT1G07550	---	Leucine-rich repeat protein kinase family protein	---	-1.25375	3.64858	0.00020368	0.0297642	X	12.406	14.6387	13.6918	14.8008	12.8282	13.1402	21.6524	17.6058	11.3602	5.82514	9.85557	4.466	18.9843	20.0761	9.71959	5.40935	10.3873	4.41794	X
AT4G17340	TIP2;2	tonoplast intrinsic protein 2;2	RHG	-1.262	8.48992	3.17466e-07	0.000313989	X	638.908	511.222	516.841	800.419	438.632	528.944	773.571	521.801	605.651	72.9356	95.2414	86.5795	250.369	134.51	232.675	106.862	65.3333	85.3659	X
AT2G22122	---	hypothetical protein	---	-1.28905	5.92973	1.04251e-06	0.000715042	X	68.338	93.0267	103.145	146.203	84.2078	81.2396	147.549	108.569	112.928	14.3201	14.4781	7.6125	30.824	21.2384	26.0842	11.2603	12.1347	8.40833	X
AT3G06390	---	Uncharacterized protein family (UPF0497)	---	-1.30092	5.5219	3.02036e-06	0.00121439	X	77.9054	73.4769	67.9521	91.0613	77.8853	73.2095	109.155	77.1014	70.4715	8.85907	7.23905	9.2365	9.3901	28.4236	17.8523	8.39002	8.05745	5.98559	X
AT5G47450	TIP2;3	tonoplast intrinsic protein 2;3	RHG	-1.32105	6.0575	3.85422e-07	0.000329635	X	64.0275	80.1824	50.8119	122.197	94.0122	93.1283	84.7123	88.7375	76.7292	24.1501	39.1606	25.578	119.316	52.1979	78.6493	43.054	30.5795	26.3651	X
AT1G26800	---	RING/U-box superfamily protein	---	-1.32634	4.76296	2.64064e-05	0.0068422	X	53.8294	49.2994	46.3494	58.3009	39.5841	30.0346	59.9348	47.8595	36.6798	5.9465	7.32626	5.481	7.45084	16.1666	6.94256	3.75343	3.88311	4.56045	X
AT4G34380	---	Transducin/WD40 repeat-like superfamily protein	---	-1.34133	2.35761	0.00037417	0.0459244	X	5.36191	2.64441	4.05684	9.11515	5.40616	3.2329	5.3573	3.23785	5.19872	3.27664	4.79696	3.045	6.94051	7.18514	9.71959	4.19501	3.10648	1.9952	X
AT3G61470	LHCA2	photosystem I light harvesting complex protein	---	-1.34302	5.28526	2.93642e-05	0.00706685	X	62.2402	73.6658	58.5199	62.6328	64.2325	72.8966	86.2748	46.7465	53.4313	7.88821	3.40148	7.4095	36.2336	15.2156	18.4474	10.9291	6.31005	10.4035	X
AT3G26650	GAPA	glyceraldehyde 3-phosphate dehydrogenase A subunit	---	-1.34798	5.21	2.4637e-06	0.00117506	X	65.7097	59.4049	66.4307	43.139	46.9145	59.965	63.0599	40.372	45.5369	13.7134	8.37287	18.676	45.5216	24.831	23.208	16.1177	9.90192	10.6886	X
AT1G52245	---	dynein light chain LC6, flagellar outer arm-like protein	RHG	-1.37046	3.40961	7.20659e-05	0.0140048	X	16.9268	19.2664	13.1847	18.7718	18.6009	11.0544	23.1033	21.7543	14.826	3.03393	3.57591	3.451	4.38885	5.81151	3.3721	1.87671	2.42694	0.71257	X
AT1G42970	GAPB	glyceraldehyde-3-phosphate dehydrogenase B subunit	---	-1.46711	4.07506	1.61539e-05	0.00448464	X	22.1836	25.5942	28.4993	20.5768	22.8158	25.446	28.1258	23.1709	18.9657	4.73293	3.31426	7.6125	26.0269	11.5173	12.1991	7.94844	3.30064	6.84068	X
AT1G03600	PSB27	photosystem II family protein	---	-1.4874	3.68236	2.73519e-07	0.000313989	X	19.6603	20.6831	20.0814	19.6743	19.4255	19.0845	23.215	12.0408	13.8632	4.85428	4.18644	3.5525	16.2285	9.6154	8.13272	4.85738	3.39772	3.84788	X
AT1G32080	LrgB	membrane protein	---	-1.62763	1.67873	0.000275657	0.0365245	X	5.15164	5.47772	4.05684	2.25623	3.20704	3.02432	4.01797	3.23785	2.21427	1.09221	1.04661	1.5225	6.43018	5.28319	1.48769	1.43513	1.26201	1.56765	X
AT3G16140	PSAH-1	photosystem I subunit H-1	---	-1.6493	2.06202	0.00012727	0.0215068	X	6.30813	8.12213	5.57815	6.13693	6.68898	7.09151	8.25917	4.24968	5.19872	0.364071	0.784957	0.5075	3.87852	1.58496	3.17374	1.10395	0.776621	0.855084	X
AT1G20340	DRT112	Cupredoxin superfamily protein	---	-1.84839	6.35515	9.01867e-09	1.96043e-05	X	134.153	158.476	163.288	139.254	120.127	134.634	165.741	123.241	113.313	17.1114	14.3909	12.4845	77.8766	30.3255	26.3817	18.3256	10.0961	8.83587	X
AT1G76080	CDSP32	chloroplastic drought-induced stress protein of 32 kD	---	-1.86294	3.44341	7.32026e-07	0.000569028	X	17.2422	17.0943	18.7629	18.2303	16.0352	17.6245	22.8801	17.707	19.6396	2.91257	1.39548	1.1165	8.36944	3.8039	3.66964	1.32474	0.776621	2.42274	X
AT5G44585	---	hypothetical protein	RHG	-1.92472	2.16678	1.30824e-06	0.00083705	X	1.99757	5.19439	4.76679	5.23444	4.48986	3.54576	5.69213	5.86861	3.17699	3.15529	3.66313	3.045	3.98059	8.13611	9.12451	1.43513	2.13571	1.9952	X
AT1G33840	---	LURP-one-like protein (DUF567)	---	-1.97444	0.513805	0.000142244	0.0230356	X	0.105135	0.0944434	0.608526	0.721992	1.19119	0.625722	0.669662	1.51774	0.962725	1.21357	1.4827	1.624	3.06199	1.79628	3.96718	0.22079	1.35909	0.570056	X
AT3G63140	CSP41A	chloroplast stem-loop binding protein of 41 kDa	---	-2.00367	2.10187	1.57659e-05	0.00448464	X	3.89001	6.23326	6.08526	5.1442	5.77268	8.55153	6.4734	3.94614	4.23599	1.82036	2.006	1.624	8.36944	2.21894	3.17374	1.32474	1.06785	0.997598	X
AT4G39675	---	hypothetical protein	---	-2.14342	2.99104	3.89074e-08	6.48086e-05	X	9.67246	9.53878	11.1563	17.5083	9.34624	7.30009	16.0719	12.4455	8.37571	3.64071	3.4887	1.9285	10.2066	7.07947	5.55405	1.43513	2.32986	1.28263	X
AT1G25440	BBX15	B-box type zinc finger protein with CCT domain-containing protein	---	-2.18391	3.10187	1.5663e-05	0.00448464	X	12.8265	13.9776	16.2274	17.6888	9.34624	15.5388	16.2951	11.4337	14.7297	1.21357	0.523305	0.9135	10.6149	2.3246	2.57867	0.88316	0.873699	1.71017	X
AT3G46780	PTAC16	plastid transcriptionally active 16	---	-2.20314	3.04727	1.36397e-06	0.00083705	X	10.7238	16.4331	14.8075	9.11515	13.8361	14.7045	17.5228	10.4218	7.7018	1.82036	1.22104	1.7255	11.1252	2.95859	5.75241	1.98711	0.776621	1.56765	X
AT4G21870	---	HSP20-like chaperones superfamily protein	---	-2.29553	2.69874	2.70826e-05	0.00686485	X	9.7776	10.1054	12.1705	13.8984	7.60527	9.28154	18.5273	10.1183	8.08689	1.94171	1.74435	0.609	3.06199	2.43027	1.48769	0.551975	0.194155	0.71257	X
AT3G62410	CP12-2	CP12 domain-containing protein 2	---	-2.56078	2.41004	3.37172e-06	0.00131047	X	6.62353	7.64991	8.11368	6.85893	5.31453	5.94436	8.48239	4.45205	5.19872	1.94171	1.74435	1.827	17.3513	3.16991	2.77703	1.54553	0.970777	1.42514	X
AT1G32060	PRK	phosphoribulokinase	---	-2.58247	3.40077	1.18623e-05	0.00363984	X	13.1419	19.6442	19.0671	10.2884	15.3938	19.0845	13.7281	13.3562	14.9222	2.18443	0.34887	1.5225	27.0476	4.86053	4.66144	3.20145	1.16493	1.71017	X
AT2G21650	MEE3	Homeodomain-like superfamily protein	---	-2.91813	2.30653	2.65917e-06	0.00117506	X	3.57461	10.861	7.40373	4.69295	8.70483	8.55153	6.4734	7.18399	5.68008	1.57764	1.04661	0.9135	1.2248	11.0947	3.47128	0.66237	0.679544	0.71257	X
AT2G19146	---	reverse transcriptase-like protein	---	-3.11421	0.00623411	0.000267098	0.0361413	X	1.89244	0.472217	1.927	0.631743	0.916298	1.04287	0.781273	0.708281	1.25154	0.242714	0.523305	0.203	1.32686	1.47929	0.495897	0.22079	0	0.142514	X
AT1G29920	CAB2	chlorophyll A/B-binding protein 2	---	-3.29336	3.62661	0.000200956	0.0297642	X	1.36676	5.09994	3.24547	3.60996	4.85638	5.11006	3.01348	2.22603	3.17699	2.5485	2.61652	8.4245	145.342	4.64921	7.04174	8.50041	3.20356	4.27542	X
AT4G15690	---	Thioredoxin superfamily protein	---	-3.60942	0.771904	0.000360274	0.0453569	X	1.89244	2.36108	3.24547	2.70747	3.94008	3.02432	2.1206	2.83312	1.92545	0.242714	0.0872174	0.1015	0.408265	0.422655	0.991795	0	0.0970777	0	X
AT1G02575	---	transmembrane protein	---	-3.82893	0.914488	8.37003e-05	0.0152491	X	4.10028	2.1722	2.12984	3.24897	2.38238	1.87717	3.01348	2.83312	3.46581	0.606786	0.610522	1.015	0.510332	0.633983	0.991795	0	0.0970777	0	X
AT3G22210	---	transmembrane protein	---	-3.90535	-0.342397	0.000233506	0.0332034	X	0.420542	0.472217	0.811368	0.541494	1.28282	1.14716	0.781273	0.505915	1.059	0.485428	0.0872174	0.406	0.918597	1.26797	0.0991795	0.110395	0	0	X
AT2G05070	LHCB2.2	photosystem II light harvesting complex protein 2.2	---	-4.14715	2.128	0.000401461	0.0482581	X	3.04893	4.91106	6.99805	6.85893	5.95594	8.13438	8.48239	3.23785	4.81363	0	0.261652	1.5225	16.8409	0	2.08277	0.551975	0.194155	0.285028	X
AT4G15700	---	Thioredoxin superfamily protein	---	-5.62588	0.629583	0.000171659	0.0267016	X	0.630813	2.92774	3.75258	1.44398	2.474	3.33718	1.67416	1.72011	3.27327	0.242714	0	0.203	0.714464	0.950974	0.297538	0	0	0	X
AT4G15990	---	hypothetical protein	RHG	-5.76038	1.80735	8.16221e-05	0.0151066	X	2.73352	11.3332	7.60657	6.58818	4.85638	4.69291	9.93332	5.96979	2.31054	0	0	0.203	0.306199	0.950974	0.892615	0	0	0	X
